# Diversity in Rubisco Kinetics and CO₂-Concentrating Mechanisms Among Cyanobacterial Lineages

**DOI:** 10.64898/2025.12.30.696979

**Authors:** Pere Aguiló-Nicolau, Reto S Wijker, Concepción Iñiguez, Sebastià Capó-Bauçà, Heather M Stoll, Jeroni Galmés

## Abstract

Cyanobacteria are the most ancient oxygenic photosynthetic organisms on Earth and play a pivotal role in the global carbon cycle. Despite their ecological and evolutionary significance, the mechanisms of carbon acquisition and fixation in this phylum remain largely unexplored beyond a few model species. Here, we examined representative taxa spanning the full phylogenetic breadth of Cyanobacteria, assessing *in vivo* carbon-acquisition pathways, the role and effectiveness of CO_2_-concentrating mechanisms (CCMs), as well as conducting *in vitro* biochemical characterizations of the kinetic traits and carbon isotope fractionation of Rubisco. We found significant lineage-specific differences in Rubisco kinetics and CCM performance, but a common signature of high Rubisco catalytic turnover coupled with low CO_2_ affinity—consistent with the co-evolution of this enzyme together with powerful CCMs. Furthermore, we identified a strong positive correlation between Rubisco carbon isotope fractionation and its CO_2_/O_2_ specificity factor. Together, these results provide fresh insight into Rubisco catalysis and shed light on its co-evolution with CCMs, underscoring their role in shaping Earth’s carbon dynamics.
