## Supplementary Spreadsheet 1 for "Diversity in Rubisco Kinetics and CO₂-Concentrating Mechanisms Among Cyanobacterial Lineages"

### Sheet: Data
Species	Reference	Strain	Parameter	Value
Chroococcidiopsis thermalis	(Aguiló-Nicolau et al., 2023)	KOMAREK 1964/111	Kc (µM)	87.3
Chroococcidiopsis thermalis	(Aguiló-Nicolau et al., 2023)	KOMAREK 1964/111	Ko (µM)	1162.6
Chroococcidiopsis thermalis	(Aguiló-Nicolau et al., 2023)	KOMAREK 1964/111	kcato/Ko (s-1 mM-1)	1.63427
Chroococcidiopsis thermalis	(Aguiló-Nicolau et al., 2023)	KOMAREK 1964/111	kcatc (s-1)	9.1
Chroococcidiopsis thermalis	(Aguiló-Nicolau et al., 2023)	KOMAREK 1964/111	kcatc/Kc (s-1 mM-1)	105.4
Chroococcidiopsis thermalis	(Aguiló-Nicolau et al., 2023)	KOMAREK 1964/111	kcato (s-1)	1.9
Chroococcidiopsis thermalis	(Aguiló-Nicolau et al., 2023)	KOMAREK 1964/111	Sco (mol mol-1)	66
Synechococcus sp	(Aguiló-Nicolau et al., 2023)	PCC6301	kcato (s-1)	0.8
Synechococcus sp	(Aguiló-Nicolau et al., 2023)	PCC6301	kcato/Ko (s-1 mM-1)	1.19
Synechococcus sp	(Aguiló-Nicolau et al., 2023)	PCC6301	kcatc/Kc (s-1 mM-1)	57.5
Synechococcus sp	(Aguiló-Nicolau et al., 2023)	PCC6301	kcatc (s-1)	8.7
Synechococcus sp	(Aguiló-Nicolau et al., 2023)	PCC6301	Kc (µM)	147.2
Synechococcus sp	(Aguiló-Nicolau et al., 2023)	PCC6301	Ko (µM)	631.6
Synechococcus sp	(Aguiló-Nicolau et al., 2023)	PCC6301	Sco (mol mol-1)	48.2
Synechococcus sp	(Andrews and Lorimer, 1985)	ACMM323	Kc (µM)	185
Synechococcus sp	(Andrews and Lorimer, 1985)	ACMM323	kcatc (s-1)	11.713
Synechococcus sp	(Andrews and Lorimer, 1985)	ACMM323	kcatc/Kc (s-1 mM-1)	63.3135
Prochloron sp	(Andrews et al., 1984)	-	kcatc (s-1)	2.41
Prochloron sp	(Andrews et al., 1984)	-	kcatc/Kc (s-1 mM-1)	21.5179
Prochloron sp	(Andrews et al., 1984)	-	Kc (µM)	135
Synechococcus sp	(Andrews et al., 1984)	ACMM323	kcatc (s-1)	4.917
Synechococcus sp	(Andrews et al., 1984)	ACMM323	Kc (µM)	112
Synechococcus sp	(Andrews et al., 1984)	ACMM323	kcatc/Kc (s-1 mM-1)	36.4222
Anabaena sp	(Badger, 1980)	M-3	kcato (s-1)	0.3
Anabaena sp	(Badger, 1980)	M-3	kcato/Ko (s-1 mM-1)	0.28
Anabaena sp	(Badger, 1980)	M-3	Ko (µM)	1080
Anabaena sp	(Badger, 1980)	M-3	Kc (µM)	293
Synechococcus sp	(Badger, 1980)	WH7803	Sco (mol mol-1)	37
Synechococcus sp	(Badger, 1980)	PCC7002	Kc (µM)	185
Synechococcus sp	(Badger, 1980)	PCC7002	kcatc (s-1)	11.4
Synechococcus sp	(Badger, 1980)	PCC7002	kcatc/Kc (s-1 mM-1)	61.6216
Synechococcus sp	(Badger, 1980)	PCC7002	Ko (µM)	1300
Synechococcus sp	(Badger, 1980)	PCC7002	Sco (mol mol-1)	56
Synechococcus sp	(Bainbridge et al., 1998)	PCC6301	Kc (µM)	124.3
Synechococcus sp	(Bainbridge et al., 1998)	PCC6301	kcatc (s-1)	7.2
Synechococcus sp	(Bainbridge et al., 1998)	PCC6301	Sco (mol mol-1)	46.3
Synechococcus sp	(Bainbridge et al., 1998)	PCC6301	kcatc/Kc (s-1 mM-1)	57.9244
Synechococcus sp	(Davidi et al., 2020)	PCC6301	Sco (mol mol-1)	42.7
Synechococcus sp	(Davidi et al., 2020)	PCC6301	Kc (µM)	200
Synechococcus sp	(Davidi et al., 2020)	PCC6301	kcatc (s-1)	11.7
Synechococcus sp	(Davidi et al., 2020)	PCC6301	kcatc/Kc (s-1 mM-1)	58.5
Synechococcus sp	(E., H., Lee et al., 1993)	PCC6301	Kc (µM)	168.17
Synechococcus sp	(G., J., Lee et al., 1993)	PCC6301	Sco (mol mol-1)	40
Synechococcus sp	(Gutteridge and Keys, 1985)	ACMM323	Sco (mol mol-1)	36
Synechococcus sp	(Gutteridge et al., 1986)	ACMM323	Sco (mol mol-1)	52
Synechococcus sp	(Guy et al 1993)	PCC6301	ε Rubisco (‰)	22
Synechococcus sp	(Horken and Tabita, 1999a)	PCC6301	Sco (mol mol-1)	38.5
Synechococcus sp	(Horken and Tabita, 1999a)	PCC6301	Kc (µM)	131.64
Thermosynechococcus vulcanus	(Iwaki et al., 2008)	-	Sco (mol mol-1)	46.8
Aphanizomenon flos-aquae	(Jordan and Ogren, 1981)	-	Kc (µM)	105
Aphanizomenon flos-aquae	(Jordan and Ogren, 1981)	-	Sco (mol mol-1)	48
Gloeocapsa peniocystis	(Jordan and Ogren, 1981)	-	Kc (µM)	121
Gloeocapsa peniocystis	(Jordan and Ogren, 1981)	-	Sco (mol mol-1)	47
Aphanizomenon flos-aquae	(Jordan and Orgren, 1981)	-	Ko (µM)	990
Gloeocapsa peniocystis	(Jordan and Orgren, 1981)	-	Ko (µM)	1220
Aphanocapsa virescens	(Jordan et al., 1983)	-	Kc (µM)	80
Aphanocapsa virescens	(Jordan et al., 1983)	-	Sco (mol mol-1)	48
Leptolyngbya boryana	(Jordan et al., 1983)	-	Kc (µM)	100
Leptolyngbya boryana	(Jordan et al., 1983)	-	Sco (mol mol-1)	54
Synechococcus sp	(Kane et al., 1994)	PCC6301	Sco (mol mol-1)	42.5
Leptolyngbya boryana	(Kent and Tomany, 1984)	-	Sco (mol mol-1)	32
Anabaena sp	(Larimer and Soper, 1993)	PCC7120	Sco (mol mol-1)	35
Anabaena sp	(Larimer and Soper, 1993)	PCC7120	kcatc (s-1)	2.902
Synechococcus sp	(Lee et al., 1991)	PCC6301	Sco (mol mol-1)	37
Synechococcus sp	(McNevin et al 2006)	PCC6301	ε Rubisco (‰)	20.9
Synechococcus sp	(Parry et al., 1989)	PCC6301	Sco (mol mol-1)	52
Synechococcus sp	(Paul et al., 1991)	PCC6301	kcatc (s-1)	11.8
Synechococcus sp	(Paul et al., 1993)	PCC6301	kcatc (s-1)	12.1
Synechococcus sp	(Pearce, 2006)	PCC6301	kcatc (s-1)	13.9
Synechococcus sp	(Read and Tabita, 1992)	PCC6301	Sco (mol mol-1)	40.8
Synechococcus sp	(Read and Tabita, 1992)	PCC6301	Kc (µM)	133.17
Synechococcus sp	(Read and Tabita, 1992)	PCC6301	Ko (µM)	565
Synechococcus sp	(Read and Tabita, 1994)	PCC6301	Kc (µM)	127.08
Synechococcus sp	(Read and Tabita, 1994)	PCC6301	Sco (mol mol-1)	41
Synechococcus sp	(Read and Tabita, 1994)	PCC6301	Ko (µM)	529
Prochlorococcus marinus	(Scott et al 2007)	MIT9313	ε Rubisco (‰)	24
Prochlorococcus marinus	(Shih et al., 2016)	MIT9313	kcatc/Kc (s-1 mM-1)	21.2945
Prochlorococcus marinus	(Shih et al., 2016)	MIT9313	kcato (s-1)	0.8
Prochlorococcus marinus	(Shih et al., 2016)	MIT9313	kcato/Ko (s-1 mM-1)	0.57
Prochlorococcus marinus	(Shih et al., 2016)	MIT9313	kcatc (s-1)	6.58
Prochlorococcus marinus	(Shih et al., 2016)	MIT9313	Ko (µM)	1400
Prochlorococcus marinus	(Shih et al., 2016)	MIT9313	Kc (µM)	309
Prochlorococcus marinus	(Shih et al., 2016)	MIT9313	Sco (mol mol-1)	59.9
Synechococcus sp	(Shih et al., 2016)	PCC6301	Kc (µM)	152
Synechococcus sp	(Shih et al., 2016)	PCC6301	kcatc (s-1)	9.78
Synechococcus sp	(Shih et al., 2016)	PCC6301	kcatc/Kc (s-1 mM-1)	64.3421
Synechococcus sp	(Shih et al., 2016)	PCC6301	Ko (µM)	1231
Synechococcus sp	(Shih et al., 2016)	PCC6301	Sco (mol mol-1)	50.3
Synechococcus sp	(Uemura et al., 1996)	PCC7942	Sco (mol mol-1)	45.2			626.7
Synechococcus sp	(Wang et al 2023a)	PCC6301	ε Rubisco (‰)	22.4
Synechococcus sp	(Wang et al 2023b)	PCC6301	ε Rubisco (‰)	25.2
Synechococcus sp	(Wang et al., 2001)	PCC6301	Kc (µM)	117
Cyanobium spp	(Whitehead et al., 2014)	PCC7001	kcatc/Kc (s-1 mM-1)	53.2544
Cyanobium spp	(Whitehead et al., 2014)	PCC7001	kcatc (s-1)	9
Cyanobium spp	(Whitehead et al., 2014)	PCC7001	Kc (µM)	169
Synechococcus sp	(Whitehead et al., 2014)	PCC6301	Kc (µM)	169.2
Synechococcus sp	(Whitehead et al., 2014)	PCC6301	kcatc/Kc (s-1 mM-1)	85.1064
Synechococcus sp	(Whitehead et al., 2014)	PCC6301	kcatc (s-1)	14.4
Synechococcus sp	(Whitney and Sharwood, 2007)	PCC6301	kcatc/Kc (s-1 mM-1)	25.4167
Synechococcus sp	(Whitney and Sharwood, 2007)	PCC6301	kcatc (s-1)	6.1
Synechococcus sp	(Whitney and Sharwood, 2007)	PCC6301	Sco (mol mol-1)	40.6
Synechococcus sp	(Whitney and Sharwood, 2007)	PCC6301	Kc (µM)	240
Synechococcus sp	(Wilson et al., 2018)	PCC6301	Sco (mol mol-1)	45.9
Synechococcus sp	(Wilson et al., 2018)	PCC6301	kcatc (s-1)	12.6
Thermosynechococcus elongatus	(Wilson et al., 2018)	BP-1	kcatc (s-1)	7.4
Thermosynechococcus elongatus	(Wilson et al., 2018)	BP-1	Sco (mol mol-1)	53.3
Synechococcus sp	(Witte et al., 2010)	PCC6301	Sco (mol mol-1)	36.8
Chroococcidiopsis thermalis	This study	KOMAREK 1964/111	ε Rubisco (‰)	26.1
Cyanobacterium aponinum	This study	PCC10605	Kc (µM)	80
Cyanobacterium aponinum	This study	PCC10605	Ko (µM)	582.9
Cyanobacterium aponinum	This study	PCC10605	kcato (s-1)	1
Cyanobacterium aponinum	This study	PCC10605	kcatc (s-1)	7.8
Cyanobacterium aponinum	This study	PCC10605	kcatc/Kc (s-1 mM-1)	98.1099
Cyanobacterium aponinum	This study	PCC10605	kcato/Ko (s-1 mM-1)	1.71556
Cyanobacterium aponinum	This study	PCC10605	Sco (mol mol-1)	58.6
Cyanobacterium aponinum	This study	PCC10605	ε Rubisco (‰)	25.2
Gloeobacter violaceus	This study	PCC7421	kcato/Ko (s-1 mM-1)	1.14
Gloeobacter violaceus	This study	PCC7421	Ko (µM)	1012.6
Gloeobacter violaceus	This study	PCC7421	kcato (s-1)	1.2
Gloeobacter violaceus	This study	PCC7421	Kc (µM)	138.7
Gloeobacter violaceus	This study	PCC7421	kcatc (s-1)	11.8
Gloeobacter violaceus	This study	PCC7421	kcatc/Kc (s-1 mM-1)	84.9443
Gloeobacter violaceus	This study	PCC7421	ε Rubisco (‰)	27.3
Gloeobacter violaceus	This study	PCC7421	Sco (mol mol-1)	74.6
Oscillatoria acuminata	This study	PCC6304	kcato/Ko (s-1 mM-1)	0.889071
Oscillatoria acuminata	This study	PCC6304	Ko (µM)	1462.2
Oscillatoria acuminata	This study	PCC6304	kcatc/Kc (s-1 mM-1)	54.7416
Oscillatoria acuminata	This study	PCC6304	kcato (s-1)	1.3
Oscillatoria acuminata	This study	PCC6304	Kc (µM)	180.8
Oscillatoria acuminata	This study	PCC6304	kcatc (s-1)	9.9
Oscillatoria acuminata	This study	PCC6304	Sco (mol mol-1)	60.4
Oscillatoria acuminata	This study	PCC6304	ε Rubisco (‰)	25.4
Synechococcus sp	Wijker et al under preparation	PCC6301	ε Rubisco (‰)	22.7

### Sheet: Strain info
Species	Strain	Phylogeny	α or β Cyanobacteria	Habitat	Nitrogen fixing
Anabaena sp	PCC7120	Nostocales	β	Freshwater	Yes
Aphanizomenon flos-aquae	-	Nostocales	β	Brackish & freshwater	Yes
Aphanocapsa virescens	-	Chroococales	β	Freshwater	Yes
Chroococcidiopsis thermalis	KOMAREK 1964/111	Chroococcidiopsidales	β	Terrestrial. Desertic and arid environments	No
Cyanobacterium aponinum	PCC10605	Chroococales	β	Freshwater and soils. Thermal springs and desert environments	No
Cyanobium spp	PCC7001	Synechococcales	β	Intertidal waters	No
Gloeobacter violaceus	PCC7421	Gloeobacterales	β	Terrestrial. Humid caves. Low salinity. Shallow freshwater	No
Gloeocapsa peniocystis	-	Chroococales	β	Terrestrial (? From closer relatives)	No
Leptolyngbya boryana	-	Leptilongbiales	β	Freshwater	No
Oscillatoria acuminata	PCC6304	Oscillatoriales	β	Aquatic (Fresh and marine)	No
Prochlorococcus marinus	MIT9313	Synechococcales	α	Marine	No
Prochloron sp	-	Chroocoales	α	Marine. Tropical waters. Symbiont withdi demnid ascidians	No
Synechococcus sp	ACMM323	Synechococcales	β	?	No
Synechococcus sp	PCC6301	Synechococcales	β	Freshwater	No
Synechococcus sp	WH7803	Synechococcales	α	Marine	No
Synechococcus sp	PCC7002	Synechococcales	β	Marine	No
Synechococcus sp	PCC7942	Synechococcales	β	Freshwater	No
Thermosynechococcus elongatus	BP-1	Synechococcales	β	Hotsprings	No
Thermosynechococcus vulcanus	-	Synechococcales	β	Hotsprings	No

### Sheet: References
References
Aguiló-Nicolau, P., Iñiguez, C., Capó-Bauçà, S. and Galmés, J. (2024), Rubisco kinetic adaptations to extreme environments. Plant J, 119: 2599-2608.
Andrews, T. J., & Abel, K. M. (1981). Kinetics and subunit interactions of ribulose bisphosphate carboxylase-oxygenase from the cyanobacterium, Synechococcus sp. The Journal of biological chemistry, 256(16), 8445–8451.
Andrews, T.J. and Lorimer, G.H. (1985) Catalytic properties of a hybrid between cyanobacterial large subunits and higher plant small subunits of ribulosebisphosphate carboxylase-oxygenase. J. Biol. Chem., 260, 4632–4636.
Andrews, T.J., Greenwood, D.M. and Yellowless, D. (1984) Catalytically active hybrids Formed in Vitro between Large and Small Subunits of Different Procaryotic Ribulose Bisphosphate Carboxylases. Arch. Biochem. Biophys., 234, 313–317.
Badger, M.R. (1980) Kinetic Properties of Ribulose 1,5-Bisphosphate Carboxylase- Oxygenase from Anabaena variabilis. Arch. Biochem. Biophys., 201, 247–254.
Bainbridge, G., Anralojc, P.J., Madgwick, P.J., Pitts, J.E. and Parry, M.A.J. (1998) Effect of Mutation of Lysine-128 of the Large Subunit of Ribulose Bisphosphate Carboxylase/Oxygenase from Anacystis nidulans. Biochem. J., 393, 387–393.
Banda, D. M., Pereira, J. H., Liu, A. K., Orr, D. J., Hammel, M., He, C., ... & Shih, P. M. (2020). Novel bacterial clade reveals origin of form I Rubisco. Nature plants, 6(9), 1158-1166.
Davidi, D., Shamshoum, M., Guo, Z., Bar-On, Y. M., Prywes, N., Oz, A., Jablonska, J., Flamholz, A., Wernick, D. G., Antonovsky, N., de Pins, B., Shachar, L., Hochhauser, D., Peleg, Y., Albeck, S., Sharon, I., Mueller-Cajar, O., & Milo, R. (2020). Highly active rubiscos discovered by systematic interrogation of natural sequence diversity. The EMBO journal, 39(18)
Gubernator, B., Bartoszewski, R., Kroliczewski, J., Wildner, G., & Szczepaniak, A. (2008). Ribulose-1, 5-bisphosphate carboxylase/oxygenase from thermophilic cyanobacterium Thermosynechococcus elongatus. Photosynthesis Research, 95, 101-109.
Gutteridge, S. and Keys, A.J. (1985) The significance of Ribulose-1,5-bisphosphate carboxylase in determining the effects of the environment on photosynthesis and photorespiration. Photosynth. Mech. Environ., 259–285.
Gutteridge, S., Phillips, A.L., Kettleborough, C.A., Parry, M.A.J. and Keys, A.J. (1986) Expression of Bacterial Rubisco Genes in Escherichia coli. Philos. Trans. R. Soc. B Biol. Sci., 313, 433–445.
Guy, R. D., Fogel, M. L., & Berry, J. A. (1993). Photosynthetic fractionation of the stable isotopes of oxygen and carbon. Plant Physiology, 101(1), 37-47.
Horken, K.M. and Tabita, F.R. (1999) Closely related form I ribulose bisphosphate carboxylase/oxygenase molecules that possess different CO2 /O2 substrate specificities. Arch. Biochem. Biophys., 361, 183–194.
Iwaki, T., Shiota, K., Al-Taweel, K., Kobayashi, D., Kobayashi, A., Suzuki, K., Yui, T. and Wadano, A. (2008) Inhibition of RuBisCO cloned from Thermosynechococcus vulcanus and expressed in Escherichia coli with compounds predicted by Molecular Operation Environment (MOE). J. Biosci. Bioeng., 105, 26–33.
Jordan, D.B. and Ogren, W.L. (1981) Species variation in the specificity of ribulose bisphosphate carboxylase/oxygenase. Nature, 291, 513–515.
Jordan, D.B., Chollet, R. and Ogren, W.L. (1983) Binding of Phosphorylated Effectors by Active and Inactive Forms of Ribulose-1,5-bisphosphate Carboxylase. Biochemistry, 22, 3410–3418.
Kane, H., Viil, J., Entsch, B., Paul, K., Morell, M. and Andrews, T. (1994) An Improved Method for Measuring the CO 2 /O 2 Specificity of Ribulosebisphosphate Carboxylase-Oxygenase. Aust. J. Plant Physiol., 21, 449.
Kent, S.S. and Tomany, M.J. (1984) Kinetic Variance of Ribulose-1,5-bisphosphate Carboxylase/Oxygenase Isolated from Diverse Taxonomic Sources. Plant Physiol., 75, 645–650.
Larimer, F.W. and Soper, T.S. (1993) Overproduction of Anabaena 7120 ribulose-bisphosphate carboxylase/oxygenase in Escherichia coli. Gene, 126, 85–92.
Lee, B.G., Read, B.A. and Tabita, F.R. (1991) Catalytic properties of recombinant octameric, hexadecameric, and heterologous cyanobacterial/bacterial ribulose-1,5-bisphosphate carboxylase oxygenase. Arch. Biochem. Biophys., 291, 263–269.
Lee, E.H., Harpel, M.R., Chen, Y.R. and Hartman, F.C. (1993) Perturbation of reaction-intermediate partitioning by a site-directed mutant of ribulose-bisphosphate carboxylase/oxygenase. J. Biol. Chem., 268, 26583–26591.
Lee, G.J., Kostov, R.V. and McFadden, B.A. (1993) A facile method to determine the CO2/O2 specificity factor for ribulose bisphosphate carboxylase/oxygenase. Photosynth. Res., 37, 81–86.
McNevin, D. B., Badger, M. R., Kane, H. J., & Farquhar, G. D. (2006). Measurement of (carbon) kinetic isotope effect by Rayleigh fractionation using membrane inlet mass spectrometry for CO2-consuming reactions. Functional Plant Biology, 33(12), 1115-1128.
Parry, M.A.J., Keys, A.J. and Gutteridge, S. (1989) Variation in the specificity factor of C3 higher plant Rubiscos determined by the total consumption of ribulose-P2. J. Exp. Bot., 40, 317–320.
Paul, K., Morell, M.K. and Andrews, T.J. (1991) Mutations in the Small Subunit of Ribulosebisphosphate Carboxylase Affect Subunit Binding and Catalysis. Biochemistry, 30, 10019–10026.
Paul, K., Morell, M.K. and Andrews, T.J. (1993) Amino-terminal truncations of the ribulose-bisphosphate carboxylase small subunit influence catalysis and subunit interactions. Plant Physiol., 102, 1129–1137.
Pearce, F.G. (2006) Catalytic by-product formation and ligand binding by ribulose bisphosphate carboxylases from different phylogenies. Biochem. J., 399, 525–534.
Read, B.A. and Tabita, F.R. (1992) Amino Acid Substitutions in the Small Subunit of Ribulose-1, 5-bisphosphate Carboxylase/Oxygenase That Influence Catalytic Activity of the Holoenzyme. Biochemistry, 31, 519–525.
Read, B.A. and Tabita, F.R. (1994) High Substrate Specifity Factor Ribulose Bisphosphate Carboxylase/Oxygenase from Eukaryotic Marine Algae and Properties of Recombinant Cyanobacterial Rubisco Containing “Algal” Residue Modifications. Arch. Biochem. Biophys., 312, 210–218.
Scott, K., Henn-Sax, M., Harmer L., T., Longo, D. Frame, C., Cavanaugh, C. (2007) Kinetic Isotope Effect and Biochemical Characterization of Form IA RubisCO from the Marine Cyanobacterium Prochlorococcus marinus MIT9313. Limnol Oceanogr., 52, 2199-2204.
Shih, P.M., Occhialini, A., Cameron, J.C., Andralojc, P.J., Parry, M.A.J. and Kerfeld, C.A. (2016) Biochemical characterization of predicted Precambrian RuBisCO. Nat. Commun., 7, 1–11. Available at: http://dx.doi.org/10.1038/ncomms10382.
Uemura, K., Suzuki, Y., Shikanai, T., Wadano, A., Jensen, R.G., Chmara, W. and Yokota, A. (1996) A rapid and sensitive method for determination of relative specificity of RuBisCO from various species by anion-exchange chromatography. Plant cell Physiol., 37, 325–331.
Wang, R. Z., Liu, A. K., Banda, D. M., Fischer, W. W., & Shih, P. M. (2023a). A bacterial form I’Rubisco has a smaller carbon isotope fractionation than its form I counterpart. Biomolecules, 13(4), 596.
Wang, R. Z., Nichols, R. J., Liu, A. K., Flamholz, A. I., Artier, J., Banda, D. M., ... & Fischer, W. W. (2023b). Carbon isotope fractionation by an ancestral rubisco suggests that biological proxies for CO2 through geologic time should be reevaluated. Proceedings of the National Academy of Sciences, 120(20).
Wang, Y.L., Zhou, J.H., Wang, Y.F., Bao, J.S. and Chen, H.B. (2001) Properties of hybrid enzymes between Synechococcus large subunits and higher plant small subunits of ribulose-1,5-bisphosphate carboxylase/oxygenase in Escherichia coli. Arch. Biochem. Biophys., 396, 35–42.
Whitehead, L., Long, B.M., Price, G.D. and Badger, M.R. (2014) Comparing the in vivo function of a-carboxysomes and b-carboxysomes in two model Cyanobacteria. Plant Physiol., 165, 398–411.
Whitney, S.M. and Sharwood, R.E. (2007) Linked rubisco subunits can assemble into functional oligomers without impeding catalytic performance. J. Biol. Chem., 282, 3809–3818.
Wilson, R.H., Martin-Avila, E., Conlan, C. and Whitney, S.M. (2018) An improved Escherichia coli screen for Rubisco identifies a protein-protein interface that can enhance CO2-fixation kinetics. J. Biol. Chem., 293, 18–27.
Witte, B., John, D., Wawrik, B., Paul, J.H., Dayan, D. and Robert Tabita, F. (2010) Functional prokaryotic rubisco from an oceanic metagenomic library. Appl. Environ. Microbiol., 76, 2997–3003.
